# Pro-longevity compounds extend *Caenorhabditis elegans* male lifespan and reproductive healthspan

**DOI:** 10.1101/2025.06.29.662228

**Authors:** Rose S. Al-Saadi, Patrick C. Phillips

## Abstract

Sex differences in aging are robust and ubiquitous. Demographic differences in aging generated by sex have long been recognized, but the underlying biological basis for these differences and the potential for sex-specific interventions remain understudied. To explore sex differences in the response to pro-longevity interventions, we utilized the *C. elegans* aging model and asked whether male lifespan and reproductive healthspan can be extended via compounds known to have pro-longevity effects in hermaphrodites. We tested seven different compounds at two concentrations each and found that lifespan was extended under all tested conditions. However, reproductive healthspan measured by mating success in late life improved under only two tested conditions, sulforaphane and metformin. These results demonstrate that lifespan and healthspan can be decoupled in *C. elegans* males and offer a new framework for screening pro-longevity compounds and for studying sex differences in aging in a classical aging model.
