## Supplemental table 1 for "Pro-longevity compounds extend *Caenorhabditis elegans* male lifespan and reproductive healthspan"

### Sheet: Lifespan summary stats
Compound	Number dead	Number censored	Median Time	Mean	Std Error	Lower 95%	Upper 95%	90th percentile
CTRL_DMSO	496	64	16	16.5255	0.18069	16	16	21
75 µM ATRA	277	45	18	18.2706	0.191322	18	18	23
150 µM ATRA	257	23	19	19.2171	0.206398	18	20	23
100 µM PG	151	9	18	18.5441	0.270977	18	18	23
200 µM PG	262	17	19	19.239	0.221459	18	20	24
50 µM RSVTL	301	19	19	19.0976	0.249391	18	20	25
100 µM RSVTL	221	19	20	21.204	0.32219	20	21	28
50 µM SULF	198	42	18	19.9267	0.38061	18	20	27
100 µM SULF	191	89	23	21.5053	0.404039	20	23	30
CTRL_H2O	316	44	13	13.4159	0.11171	13	14	16
50 µM GST	229	11	16	15.323	0.23404	14	16	20
100 µM GST	186	13	16	16.4579	0.29614	16	16	23
35 mM METFO	213	27	16	16.0316	0.25106	16	16	20
70 mM METFO	202	39	16	17.0132	0.24895	16	18	23
25 µM THIOT	132	106	23	22.8197	0.63996	21	26	34
50 µM THIOT	113	127	23	22.8064	0.75682	21	26	32

### Sheet: Lifespan per replicate counts
Experiment	Compound	Concentration (µM)	Rep	Dead	Censored
RA_09_27	CTRL_H2O	0	1	36	5
		0	2	36	4
		0	3	39	0
	METFO	35000	1	36	4
		35000	2	34	6
		35000	3	39	1
		70000	1	33	8
		70000	2	37	3
		70000	3	38	2
RA_11_04	CTRL_H2O	0	1	34	6
		0	2	29	11
		0	3	34	6
	METFO	35000	1	38	2
		35000	2	28	12
		35000	3	38	2
		70000	1	35	5
		70000	2	25	15
		70000	3	34	6
	GST	50	1	36	4
		50	2	38	2
		50	3	38	2
		100	1	36	4
		100	2	36	4
		100	3	37	3
	THIOT	25	1	8	32
		25	2	35	5
		25	3	36	4
		50	1	7	33
		50	2	33	7
		50	3	29	11
RA_100423	CTRL_H2O	0	1	33	7
		0	2	36	4
		0	3	39	1
	GST	50	1	39	1
		50	2	38	2
		50	3	40	0
		100	2	38	1
		100	3	39	1
	THIOT	25	1	15	25
		25	2	17	23
		25	3	21	17
		50	1	19	21
		50	2	12	28
		50	3	13	27
JH_05_04	CTRL_DMSO	0	1	36	4
	SULF	50	1	39	1
		100	1	37	3
RA_032523	CTRL_DMSO	0	2	37	3
		0	3	40	0
	PG	100	1	39	1
		100	2	39	1
		200	2	38	2
		200	3	38	2
	RSVTL	50	1	36	4
		50	2	39	1
		50	3	38	2
		100	1	37	3
		100	2	39	1
		100	3	39	1
	ATRA	75	1	33	7
		75	3	38	3
		150	1	37	3
		150	2	39	1
		150	3	37	3
RA_05_04	CTRL_DMSO	0	1	38	2
		0	2	36	4
		0	3	35	5
	SULF	50	2	8	32
		50	3	37	3
		100	1	38	2
		100	2	39	1
		100	3	3	37
RA_05_11	CTRL_DMSO	0	1	35	5
		0	2	37	3
	SULF	50	1	38	2
		50	2	39	1
		50	3	37	3
		100	1	0	40
		100	2	36	4
		100	3	38	2
RA_3_13	CTRL_DMSO	0	1	29	11
		0	2	28	12
		0	3	38	2
	PG	100	1	36	4
		100	2	37	3
		200	1	37	3
		200	2	37	3
	RSVTL	50	1	38	2
		50	2	34	6
		50	3	39	1
		100	1	34	6
		100	3	36	4
	ATRA	75	1	30	10
		75	2	37	3
		75	3	36	4
		150	1	37	3
		150	2	37	3
RA_3_17	CTRL_DMSO	0	1	34	6
		0	2	38	2
		0	3	35	5
	PG	200	1	38	2
		200	2	38	2
		200	3	36	3
	RSVTL	50	2	38	2
		50	3	39	1
		100	2	36	4
	ATRA	75	1	36	4
		75	2	35	5
		75	3	32	9
		150	1	34	6
		150	3	36	4

### Sheet: CPH output
Output for mixed effects CPH model with compound treatment as the fixed effect and biological and technical replicates as the random effects. The following formula was used to generate the output using the survival package in R: Surv(DeathAge, Dead) ~ Comp_Conc + (1 | StartDate/Rep)
ATRA
	Cox Proportional Hazard
Concentration	Effect	Stderr	z-value	p-value
75 µM	-0.45902	0.08585	-5.35	8.97e-08
150 µM	-0.56818	0.08845	-6.42	1.33e-10
PG
	Cox Proportional Hazard
Concentration	Effect	Stderr	z-value	p-value
100 µM	-0.28474	0.10562	-2.7	0.00702
200 µM	-0.63859	0.08731	-7.31	2.59e-13
RSVTL
	Cox Proportional Hazard
Concentration	Effect	Stderr	z-value	p-value
50 µM	-0.51295	0.08487	-6.04	1.51e-09
100 µM	-0.81826	0.09483	-8.63	<2E-16
SULF
	Cox Proportional Hazard
Concentration	Effect	Stderr	z-value	p-value
50 µM	-0.7776	0.1014	-7.67	1.75e-14
100 µM	-1.0645	0.101	-10.54	<2E-16
GST
	Cox Proportional Hazard
Concentration	Effect	Stderr	z-value	p-value
50 µM	-1.0553	0.1052	-10.03	<2E-16
100 µM	-1.2867	0.1133	-11.36	<2E-16
METFO
	Cox Proportional Hazard
Concentration	Effect	Stderr	z-value	p-value
35 mM	-0.9497	0.1068	-8.89	<2E-16
70 mM	-1.2279	0.1105	-11.11	<2E-16
THIOT
	Cox Proportional Hazard
Concentration	Effect	Stderr	z-value	p-value
25 µM	-2.2294	0.1409	-15.82	<2E-16
50 µM	-2.2648	0.1439	-15.74	<2E-16
