## Supplemental table 3 for "Pro-longevity compounds extend *Caenorhabditis elegans* male lifespan and reproductive healthspan"

### Sheet: Mating success summary stats
Compound	Age	Mean Mating Success	SD	Count	SEM
CTRL_DMSO	1	0.585586	0.494855	111	0.0469695
75 µM ATRA	1	0.552239	0.501017	67	0.0612089
150 µM ATRA	1	0.529412	0.502845	68	0.0609789
100 µM PG	1	0.6	0.49371	65	0.0612372
200 µM PG	1	0.558824	0.500219	68	0.0606605
50 µM RSVTL	1	0.520833	0.504852	48	0.0728692
100 µM RSVTL	1	0.7	0.46291	50	0.0654654
50 µM SULF	1	0.469388	0.504234	49	0.0720334
100 µM SULF	1	0.5	0.505291	48	0.0729325
CTRL_DMSO	5	0.168421	0.376225	95	0.0385999
75 µM ATRA	5	0.115942	0.322501	69	0.0388245
150 µM ATRA	5	0.117647	0.324585	68	0.0393617
100 µM PG	5	0.235294	0.427336	68	0.0518221
200 µM PG	5	0.164179	0.373234	67	0.0455978
50 µM RSVTL	5	0.144928	0.354607	69	0.0426896
100 µM RSVTL	5	0.147059	0.356798	68	0.0432681
50 µM SULF	5	0.233333	0.430183	30	0.0785403
100 µM SULF	5	0.1	0.305129	30	0.0557086
CTRL_DMSO	7	0.0442478	0.206561	113	0.0194316
75 µM ATRA	7	0.0294118	0.170214	68	0.0206415
150 µM ATRA	7	0.0447761	0.208373	67	0.0254568
100 µM PG	7	0.113208	0.319878	53	0.0439387
200 µM PG	7	0.030303	0.174078	33	0.030303
50 µM RSVTL	7	0.0441176	0.206883	68	0.0250883
100 µM RSVTL	7	0.0576923	0.235435	52	0.032649
50 µM SULF	7	0.133333	0.342803	60	0.0442557
100 µM SULF	7	0.0677966	0.253555	59	0.03301
CTRL_H2O	1	0.671233	0.471382	146	0.0390119
50 µM GST	1	0.677966	0.471267	59	0.0613537
100 µM GST	1	0.527778	0.502731	72	0.0592474
35 mM METFO	1	0.661417	0.475102	127	0.0421585
70 mM METFO	1	0.626984	0.485537	126	0.0432551
25 µM THIOT	1	0.677966	0.471267	59	0.0613537
50 µM THIOT	1	0.675	0.474342	40	0.075
CTRL_H2O	5	0.0894309	0.286532	123	0.0258357
50 µM GST	5	0.192308	0.397959	52	0.0551869
100 µM GST	5	0.0754717	0.266679	53	0.0366311
35 mM METFO	5	0.282051	0.452911	78	0.0512821
70 mM METFO	5	0.141414	0.350222	99	0.0351986
25 µM THIOT	5	0.0943396	0.295098	53	0.0405348
50 µM THIOT	5	0.0909091	0.291937	33	0.0508197
CTRL_H2O	7	0.0747664	0.264252	107	0.0255462
50 µM GST	7	0.0625	0.245935	32	0.0434755
100 µM GST	7	0.0526316	0.226294	38	0.0367098
35 mM METFO	7	0.0277778	0.165102	108	0.0158869
70 mM METFO	7	0.0849057	0.280065	106	0.0272024
25 µM THIOT	7	0.0754717	0.266679	53	0.0366311
50 µM THIOT	7	0.05	0.220721	40	0.0348991

### Sheet: Mating success per replicate co
Compound	Concentration (µM)	Age	Trial	N	Successful Mating	% Successful
CTRL_DMSO	0	1	1	25	13	0.52
	0	1	2	18	9	0.5
	0	1	3	33	20	0.606061
	0	1	4	35	23	0.657143
	0	5	1	20	1	0.05
	0	5	2	25	1	0.04
	0	5	3	15	5	0.333333
	0	5	4	35	9	0.257143
	0	7	1	30	3	0.1
	0	7	2	28	1	0.0357143
	0	7	3	20	1	0.05
	0	7	4	35	0	0
ATRA	75	1	1	20	12	0.6
	75	1	2	18	8	0.444444
	75	1	3	14	8	0.571429
	75	1	4	15	9	0.6
	75	5	1	21	2	0.0952381
	75	5	2	18	0	0
	75	5	3	15	5	0.333333
	75	5	4	15	1	0.0666667
	75	7	1	20	0	0
	75	7	2	18	0	0
	75	7	3	15	2	0.133333
	75	7	4	15	0	0
	150	1	1	20	12	0.6
	150	1	2	18	6	0.333333
	150	1	3	15	9	0.6
	150	1	4	15	9	0.6
	150	5	1	20	2	0.1
	150	5	2	18	0	0
	150	5	3	15	3	0.2
	150	5	4	15	3	0.2
	150	7	1	20	1	0.05
	150	7	2	18	1	0.0555556
	150	7	3	15	1	0.0666667
	150	7	4	14	0	0
PG	100	1	1	20	11	0.55
	100	1	2	17	10	0.588235
	100	1	3	15	11	0.733333
	100	1	4	13	7	0.538462
	100	5	1	20	4	0.2
	100	5	2	18	1	0.0555556
	100	5	3	15	5	0.333333
	100	5	4	15	6	0.4
	100	7	1	20	1	0.05
	100	7	2	18	2	0.111111
	100	7	3	15	3	0.2
	200	1	1	20	12	0.6
	200	1	2	18	8	0.444444
	200	1	3	15	10	0.666667
	200	1	4	15	8	0.533333
	200	5	1	20	3	0.15
	200	5	2	18	2	0.111111
	200	5	3	14	5	0.357143
	200	5	4	15	1	0.0666667
	200	7	2	18	0	0
	200	7	4	15	1	0.0666667
RSVTL	50	1	1	20	7	0.35
	50	1	3	15	13	0.866667
	50	1	4	13	5	0.384615
	50	5	1	20	2	0.1
	50	5	2	18	2	0.111111
	50	5	3	16	4	0.25
	50	5	4	15	2	0.133333
	50	7	1	20	0	0
	50	7	2	18	1	0.0555556
	50	7	3	15	1	0.0666667
	50	7	4	15	1	0.0666667
	100	1	1	20	14	0.7
	100	1	3	15	10	0.666667
	100	1	4	15	11	0.733333
	100	5	1	20	2	0.1
	100	5	2	18	1	0.0555556
	100	5	3	15	4	0.266667
	100	5	4	15	3	0.2
	100	7	1	20	2	0.1
	100	7	2	17	0	0
	100	7	3	15	1	0.0666667
SULF	50	1	1	10	6	0.6
	50	1	3	19	9	0.473684
	50	1	4	20	8	0.4
	50	5	2	10	3	0.3
	50	5	4	20	4	0.2
	50	7	1	10	1	0.1
	50	7	2	10	0	0
	50	7	3	20	5	0.25
	50	7	4	20	2	0.1
	100	1	1	10	3	0.3
	100	1	3	18	10	0.555556
	100	1	4	20	11	0.55
	100	5	2	10	2	0.2
	100	5	4	20	1	0.05
	100	7	1	10	0	0
	100	7	2	10	0	0
	100	7	3	20	1	0.05
	100	7	4	19	3	0.157895
CTRL_H2O	0	1	1	13	4	0.307692
	0	1	2	20	14	0.7
	0	1	3	20	11	0.55
	0	1	4	18	14	0.777778
	0	1	5	20	20	1
	0	1	6	20	14	0.7
	0	1	7	11	7	0.636364
	0	1	8	24	14	0.583333
	0	5	1	13	0	0
	0	5	3	20	2	0.1
	0	5	4	20	1	0.05
	0	5	5	15	3	0.2
	0	5	6	20	3	0.15
	0	5	7	11	0	0
	0	5	8	24	2	0.0833333
	0	7	1	13	2	0.153846
	0	7	2	20	0	0
	0	7	3	20	4	0.2
	0	7	4	20	1	0.05
	0	7	7	11	1	0.0909091
	0	7	8	23	0	0
GST	50	1	1	13	9	0.692308
	50	1	2	20	14	0.7
	50	1	3	20	8	0.4
	50	1	4	19	7	0.368421
	50	5	1	13	1	0.0769231
	50	5	3	20	2	0.1
	50	5	4	20	1	0.05
	50	7	3	18	1	0.0555556
	50	7	4	20	1	0.05
	100	1	2	19	12	0.631579
	100	1	3	20	13	0.65
	100	1	4	20	15	0.75
	100	5	1	12	1	0.0833333
	100	5	3	20	4	0.2
	100	5	4	20	5	0.25
	100	7	1	13	1	0.0769231
	100	7	3	19	1	0.0526316
METFO	35000	1	1	13	6	0.461538
	35000	1	2	19	13	0.684211
	35000	1	3	10	8	0.8
	35000	1	4	10	9	0.9
	35000	1	5	20	20	1
	35000	1	6	20	12	0.6
	35000	5	1	13	2	0.153846
	35000	5	3	20	5	0.25
	35000	5	4	14	7	0.5
	35000	5	6	20	6	0.3
	35000	7	1	13	0	0
	35000	7	2	20	1	0.05
	35000	7	3	20	2	0.1
	35000	7	4	20	0	0
	70000	1	1	13	7	0.538462
	70000	1	2	20	15	0.75
	70000	1	3	9	7	0.777778
	70000	1	4	9	5	0.555556
	70000	1	5	20	14	0.7
	70000	1	6	20	11	0.55
	70000	5	1	13	1	0.0769231
	70000	5	3	20	2	0.1
	70000	5	4	20	3	0.15
	70000	5	5	15	3	0.2
	70000	5	6	20	5	0.25
	70000	7	1	13	2	0.153846
	70000	7	2	20	0	0
	70000	7	3	20	3	0.15
	70000	7	4	20	2	0.1
METFO	35000	1	1	13	6	0.461538
	35000	1	2	19	13	0.684211
	35000	1	3	10	8	0.8
	35000	1	4	10	9	0.9
	35000	1	5	20	20	1
	35000	1	6	20	12	0.6
	35000	1	7	11	7	0.636364
	35000	1	8	24	9	0.375
	35000	5	1	13	2	0.153846
	35000	5	3	20	5	0.25
	35000	5	4	14	7	0.5
	35000	5	6	20	6	0.3
	35000	5	7	11	2	0.181818
	35000	7	1	13	0	0
	35000	7	2	20	1	0.05
	35000	7	3	20	2	0.1
	35000	7	4	20	0	0
	35000	7	7	11	0	0
	35000	7	8	24	0	0
	70000	1	1	13	7	0.538462
	70000	1	2	20	15	0.75
	70000	1	3	9	7	0.777778
	70000	1	4	9	5	0.555556
	70000	1	5	20	14	0.7
	70000	1	6	20	11	0.55
	70000	1	7	11	11	1
	70000	1	8	24	9	0.375
	70000	5	1	13	1	0.0769231
	70000	5	3	20	2	0.1
	70000	5	4	20	3	0.15
	70000	5	5	15	3	0.2
	70000	5	6	20	5	0.25
	70000	5	7	11	0	0
	70000	7	1	13	2	0.153846
	70000	7	2	20	0	0
	70000	7	3	20	3	0.15
	70000	7	4	20	2	0.1
	70000	7	7	10	0	0
	70000	7	8	23	2	0.0869565
THIOT	25	1	2	20	17	0.85
	25	1	3	20	12	0.6
	25	1	4	19	11	0.578947
	25	5	1	13	3	0.230769
	25	5	3	20	0	0
	25	5	4	20	2	0.1
	25	7	1	13	1	0.0769231
	25	7	3	20	1	0.05
	25	7	4	20	2	0.1
	50	1	2	20	16	0.8
	50	1	3	20	11	0.55
	50	5	1	13	1	0.0769231
	50	5	3	20	2	0.1
	50	7	3	20	1	0.05
	50	7	4	20	1	0.05

### Sheet: GLMM output
Output for generalized linear mixed model with a binomial distribution where the compound treatment and age (and the interaction) were the fixed effects and biological replicate (Trial) was the random effect. The following formula was used to generate the output using the lme4 package in R: formula = Mating_success ~ Comp_conc * Age + (1 | Trial), family = binomial, data = subset_data)
ATRA
	Generalized Linear Model
Treatment	Effect	Stderr	z-value	p-value
Intercept	0.27666	0.27678	1	0.318
75 µM	-0.02889	0.32026	-0.09	0.928
150 µM	-0.13041	0.31763	-0.411	0.681
Age 5	-1.89864	0.3395	-5.592	2.24e-08	***
Age 7	-3.39258	0.49837	-6.807	9.95e-12	***
75 µM: Age 5	-0.40934	0.56801	-0.721	0.471
150 µM: Age 5	-0.29175	0.56671	-0.515	0.607
75 µM: Age 7	-0.39258	0.91004	-0.431	0.666
150 µM: Age 7	0.1496	0.81282	0.184	0.854
PG
	Generalized Linear Model
Treatment	Effect	Stderr	z-value	p-value
Intercept	0.29374	0.25156	1.168	0.243
100 µM	0.14613	0.32455	0.45	0.653
200 µM	-0.02647	0.31699	-0.084	0.933
Age 5	-1.90235	0.3384	-5.622	1.89e-08	***
Age 7	-3.38736	0.4978	-6.805	1.01e-11	***
100 µM: Age 5	0.28351	0.51379	0.552	0.581
200 µM: Age 5	0.0065	0.53526	0.012	0.99
100 µM: Age 7	0.91377	0.71135	1.285	0.199
200 µM: Age 7	-0.24857	1.16043	-0.214	0.83
RSVTL
	Generalized Linear Model
Treatment	Effect	Stderr	z-value	p-value
Intercept	0.2913	0.2617	1.113	0.266
50 µM	-0.2888	0.3557	-0.812	0.417
100 µM	0.4888	0.3718	1.315	0.189
Age 5	-1.9055	0.339	-5.621	1.89e-08	***
Age 7	-3.3896	0.498	-6.806	1e-11	***
50 µM: Age 5	0.11	0.5663	0.194	0.846
100 µM: Age 5	-0.6437	0.5772	-1.115	0.265
50 µM: Age 7	0.2881	0.8281	0.348	0.728
100 µM: Age 7	-0.1706	0.8416	-0.203	0.839
SULF
	Generalized Linear Model
Treatment	Effect	Stderr	z-value	p-value
Intercept	0.3402	0.201	1.693	0.0905	.
50 µM	-0.4794	0.3546	-1.352	0.1765
100 µM	-0.3561	0.3557	-1.001	0.3167
Age 5	-1.9383	0.3368	-5.754	8.69e-09	***
Age 7	-3.4138	0.4975	-6.862	6.81e-12	***
50 µM: Age 5	0.8852	0.6222	1.423	0.1548
100 µM: Age 5	-0.2465	0.7557	-0.326	0.7443
50 µM: Age 7	1.6701	0.6878	2.428	0.0152	*
100 µM: Age 7	0.7974	0.7735	1.031	0.3026
GST
	Generalized Linear Model
Treatment	Effect	Stderr	z-value	p-value
Intercept	0.72483	0.22003	3.294	0.000987	***
50 µM	-0.52747	0.31813	-1.658	0.097309	.
100 µM	0.07872	0.35225	0.223	0.823164
Age 5	-3.08267	0.37664	-8.185	2.73e-16	***
Age 7	-3.14311	0.41865	-7.508	6.01e-14	***
50 µM: Age 5	0.49217	0.68712	0.716	0.473816
100 µM: Age 5	0.95924	0.59516	1.612	0.107023
50 µM: Age 7	0.13236	0.87747	0.151	0.880096
100 µM: Age 7	-0.21373	0.8969	-0.238	0.811644
METFO
	Generalized Linear Model
Treatment	Effect	Stderr	z-value	p-value
Intercept	0.75464	0.26204	2.88	0.00398	**
35 mM	-0.01346	0.26618	-0.051	0.95967
70 mM	-0.17033	0.26405	-0.645	0.51887
Age 5	-3.1811	0.37468	-8.49	<2.00E-16	***
Age 7	-3.18509	0.41548	-7.666	1.77e-14	***
35 mM: Age 5	1.48347	0.49441	3	0.0027	**
70 mM: Age 5	0.56195	0.50863	1.105	0.26924
35 mM: Age 7	-1.02951	0.74202	-1.387	0.16531
70 mM: Age 7	0.31049	0.57336	0.542	0.58815
THIOT
	Generalized Linear Model
Treatment	Effect	Stderr	z-value	p-value
Intercept	0.73518	0.24566	2.993	0.00277	**
25 µM	0.08667	0.35822	0.242	0.80882
50 µM	0.05507	0.41792	0.132	0.89517
Age 5	-3.09787	0.37997	-8.153	3.55e-16	***
Age 7	-3.13706	0.41741	-7.515	5.67e-14	***
25 µM: Age 5	0.22746	0.67724	0.336	0.73697
50 µM: Age 5	0.30278	0.81485	0.372	0.71021
25 µM: Age 7	0.02171	0.73373	0.03	0.9764
50 µM: Age 7	-0.4162	0.9216	-0.452	0.65156
