## Supplemental table 2 for "Pro-longevity compounds extend *Caenorhabditis elegans* male lifespan and reproductive healthspan"

### Sheet: Change in med LS summary stats
Sex	Compound	Number of technical replicates	Mean % change in median lifespan compared to control	SEM
Hermaphrodite	ATRA	6	0.295133	0.0570421
Hermaphrodite	PG	4	0.14706	0.02941
Hermaphrodite	RSVTL	4	0.17647	0.0339597
Hermaphrodite	SULF	6	0.694678	0.105466
Hermaphrodite	GST	5	0.150462	0.078356
Hermaphrodite	METFO	9	0.290773	0.0402012
Hermaphrodite	THIOT	4	0.250773	0.120948
Male	ATRA	6	0.085185	0.0274205
Male	PG	7	0.0683943	0.024247
Male	RSVTL	5	0.196586	0.0409599
Male	SULF	4	0.265625	0.0644235
Male	GST	5	0.116668	0.0306192
Male	METFO	6	0.169643	0.0496047
Male	THIOT	3	0.479167	0.145833

### Sheet: Change in med LS per replicate
Sex	Compound	Median Time	Control Median Time	% Change in Median LS Compared to Control
Hermaphrodite	ATRA	19	17	0.117647
Hermaphrodite	ATRA	21	15.5	0.354839
Hermaphrodite	ATRA	19	14	0.357143
Hermaphrodite	ATRA	24	17	0.411765
Hermaphrodite	ATRA	24	17	0.411765
Hermaphrodite	ATRA	19	17	0.117647
Hermaphrodite	PG	19	17	0.117647
Hermaphrodite	PG	21	17	0.235294
Hermaphrodite	PG	19	17	0.117647
Hermaphrodite	PG	19	17	0.117647
Hermaphrodite	RSVTL	19	17	0.117647
Hermaphrodite	RSVTL	19	17	0.117647
Hermaphrodite	RSVTL	21	17	0.235294
Hermaphrodite	RSVTL	21	17	0.235294
Hermaphrodite	SULF	26	14	0.857143
Hermaphrodite	SULF	24	14	0.714286
Hermaphrodite	SULF	28	14	1
Hermaphrodite	SULF	28	17	0.647059
Hermaphrodite	SULF	24	14	0.714286
Hermaphrodite	SULF	21	17	0.235294
Hermaphrodite	GST	21	17	0.235294
Hermaphrodite	GST	21	19	0.105263
Hermaphrodite	GST	19	19	0
Hermaphrodite	GST	19	19	0
Hermaphrodite	GST	24	17	0.411765
Hermaphrodite	METFO	26	19	0.368421
Hermaphrodite	METFO	24	19	0.263158
Hermaphrodite	METFO	24	19	0.263158
Hermaphrodite	METFO	28	21	0.333333
Hermaphrodite	METFO	25	18	0.388889
Hermaphrodite	METFO	24	24	0
Hermaphrodite	METFO	26	19	0.368421
Hermaphrodite	METFO	26	19	0.368421
Hermaphrodite	METFO	24	19	0.263158
Hermaphrodite	THIOT	26	17	0.529412
Hermaphrodite	THIOT	21	19	0.105263
Hermaphrodite	THIOT	26	19	0.368421
Hermaphrodite	THIOT	19	19	0
Male	ATRA	18	16	0.125
Male	ATRA	18	16	0.125
Male	ATRA	17	17	0
Male	ATRA	17	17	0
Male	ATRA	20	18	0.111111
Male	ATRA	23	20	0.15
Male	PG	18	16	0.125
Male	PG	18	16	0.125
Male	PG	19	17	0.117647
Male	PG	17	17	0
Male	PG	17	17	0
Male	PG	20	18	0.111111
Male	PG	20	20	0
Male	RSVTL	18	16	0.125
Male	RSVTL	21	16	0.3125
Male	RSVTL	19	17	0.117647
Male	RSVTL	23	18	0.277778
Male	RSVTL	23	20	0.15
Male	SULF	18	16	0.125
Male	SULF	20	16	0.25
Male	SULF	20	16	0.25
Male	SULF	23	16	0.4375
Male	GST	14	12	0.166667
Male	GST	14	12	0.166667
Male	GST	18	16	0.125
Male	GST	18	16	0.125
Male	GST	16	16	0
Male	METFO	16	14	0.142857
Male	METFO	16	14	0.142857
Male	METFO	19	14	0.357143
Male	METFO	16	16	0
Male	METFO	18	16	0.125
Male	METFO	20	16	0.25
Male	THIOT	21	12	0.75
Male	THIOT	23	16	0.4375
Male	THIOT	20	16	0.25

### Sheet: CPH output
Output for mixed effects CPH model with compound treatment and sex (and the interaction) as the fixed effects and biological and technical replicates as the random effects. The following formula was used to generate the output using the survival package in R: Surv(DeathAge, Dead) ~ Comp_Conc + Sex + Comp_Conc:Sex + (1 | StartDate/Rep)
ATRA
	Cox Proportional Hazard
Sex	Effect	Stderr	z-value	p-value
Compound	-0.8773	0.08637	-10.16	<2.00E-16
Sex	0.37313	0.17621	2.12	0.03421
Interaction	0.38035	0.12322	3.09	0.00202
PG
	Cox Proportional Hazard
Sex	Effect	Stderr	z-value	p-value
Compound	-0.52183	0.0929	-5.62	1.94e-08
Sex	0.35929	0.17603	2.04	0.0412
Interaction	-0.05664	0.12633	-0.45	0.6539
RSVTL
	Cox Proportional Hazard
Sex	Effect	Stderr	z-value	p-value
Compound	-0.58327	0.09255	-6.3	2.94e-10
Sex	0.35202	0.18198	1.93	0.0531
Interaction	-0.20193	0.13124	-1.54	0.1239
SULF
	Cox Proportional Hazard
Sex	Effect	Stderr	z-value	p-value
Compound	-1.50812	0.09008	-16.74	<2.00E-16
Sex	0.30046	0.16622	1.81	0.07066
Interaction	0.40874	0.13472	3.03	0.00241
GST
	Cox Proportional Hazard
Sex	Effect	Stderr	z-value	p-value
Compound	-0.6215	0.09295	-6.69	2.28e-11
Sex	2.26739	0.23796	9.53	<2.00E-16
Interaction	-1.31708	0.37533	-3.51	0.00045
METFO
	Cox Proportional Hazard
Sex	Effect	Stderr	z-value	p-value
Compound	-1.15151	0.07258	-15.87	<2.00E-16
Sex	2.23862	0.24124	9.28	<2.00E-16
Interaction	-0.03853	0.15596	-0.25	0.805
THIOT
	Cox Proportional Hazard
Sex	Effect	Stderr	z-value	p-value
Compound	-1.02855	0.09512	-10.81	<2.00E-16
Sex	1.97886	0.19066	10.38	<2.00E-16
Interaction	-1.75938	0.31475	-5.59	2.27e-08
